# The RdRp Thumb-1 Pocket is a Conserved Target for Broad-Spectrum Antiviral Development

**DOI:** 10.1101/2024.03.29.587401

**Authors:** Virgil Woods, Tyler Umansky, Sean M Russell, Philippe Gallay, Davey Smith, Daniel Haders

**Affiliations:** Model Medicines, San Diego, CA, USA; Department of Immunology & Microbiology, Scripps Research, La Jolla, CA, USA; School of Medicine, University of California, San Diego, La Jolla, CA, USA

**Keywords:** RNA-dependent RNA polymerase, Thumb-1 allosteric site, broad-spectrum antivirals, hepatitis C virus, SARS-CoV-2, NS5B, nsp12, non-nucleoside inhibitors

## Abstract

RNA viruses cause human diseases ranging from mild colds to deadly pandemics. Direct-acting, broad-spectrum, non-nucleoside antivirals have been characterized as impossible to develop because allosteric binding sites are poorly conserved. The HCV NS5B RNA-dependent RNA polymerase (RdRp) Thumb-1 allosteric site and its interaction with the HCV NS5B Λ1-loop governs an essential conformational change required for polymerase initiation. The only approved NS5B Thumb-1 inhibitor, beclabuvir, has been shown to be inactive against a broad panel of non-HCV viruses, including poliovirus, rhinovirus, coronavirus, coxsackievirus, influenzavirus, and HIV. A conserved, homologous allosteric site on RdRp that spans multiple viral families has not been reported. Here, we report GALILEO’s discovery that the Thumb-1 pocket, its associated Λ1-loop and their interaction are conserved across RNA viral families for the first time. The discovery is structurally validated through comparative analysis of Protein Data Bank (PDB) deposited viral polymerases utilizing a method that allows independent, public validation. We further demonstrate that beclabuvir’s dependence on its indole C6 carbonyl to interact with the HCV-specific residue R^503^ restricts its activity to HCV. The discovery is biochemically validated with MDL-001, which does not contain a C6 carbonyl substituent. MDL-001 directly blocks viral RNA synthesis in isolated HCV and SARS-CoV-2 replication complexes and selects for the canonical Thumb-1 resistance mutation P495S in HCV NS5B. The discovery is validated at the cellular level through demonstration of MDL-001’s broad-spectrum, in vitro inhibition of both HCV and SARS-CoV-2. Preclinical proof of concept and development of MDL-001 across HCV, HBV, HDV, influenza, SARS-CoV-2, and RSV have been previously reported. These findings establish RdRp Thumb-1 as a conserved allosteric pocket and a druggable target for broad-spectrum direct-acting antiviral development.
