## Supplementary Data for "The RdRp Thumb-1 Pocket is a Conserved Target for Broad-Spectrum Antiviral Development"

### Sheet: Level 1 Training Set References
DOI:
10.1021/jm049122i
10.1002/CMDC.200900184
10.1021/JM1013105
10.1074/JBC.M505423200
10.1021/jm0610245
10.1021/ja101358s
10.1139/cjc-2012-0319
10.1016/j.bmcl.2011.03.067
10.1021/jm4016894
10.1016/j.bmcl.2009.10.136
10.1128/JVI.77.24.13225-13231.2003
10.1016/j.bmcl.2003.10.023
10.1093/nar/gkh160
10.1016/j.bmcl.2017.06.024
10.1016/j.bmcl.2006.05.012
10.1016/j.bmcl.2007.03.027
10.1016/j.bmcl.2007.06.093
10.1016/j.bmcl.2008.12.039
10.1016/j.bmcl.2008.12.068
10.1016/j.bmcl.2009.12.101
10.1016/j.bmcl.2010.02.003
10.1016/j.bmcl.2011.03.086
10.1016/j.bmcl.2011.04.059
10.1016/j.bmcl.2011.04.082
10.1016/j.bmcl.2012.02.063
10.1016/j.bmcl.2012.03.097
10.1016/j.bmcl.2012.04.113
10.1016/j.bmcl.2015.12.058
10.1016/j.ejmech.2015.03.012
10.1016/j.ejmech.2018.12.045
10.1021/jm060269e
10.1021/jm3006788
10.1021/jm4011862
10.1021/jm401396p
10.1016/j.bmcl.2006.07.074
10.1002/anie.200460326
10.1021/jm050056+
10.1016/j.bmcl.2006.01.032
10.1021/jm501532z
10.1002/anie.201200110
10.1016/j.bmcl.2014.12.028
10.1039/c1ob05525a
10.1074/jbc.M506407200
10.1016/j.antiviral.2010.08.014
10.1128/AAC.00245-12
10.1128/AAC.00533-08
